# In *Hyphomicrobium denitrificans* two related sulfane-sulfur responsive transcriptional repressors regulate thiosulfate oxidation and have a deep impact on nitrate respiration and anaerobic biosyntheses

**DOI:** 10.1101/2025.02.17.638619

**Authors:** Jingjing Li, Nora E. Schmitte, Kaya Törkel, Christiane Dahl

**Affiliations:** Institut für Mikrobiologie & Biotechnologie, Rheinische Friedrich-Wilhelms-Universität Bonn, Meckenheimer Allee 168, 53115 Bonn, Germany

**Keywords:** *Hyphomicrobium denitrificans*, thiosulfate oxidation, transcriptional regulation, denitrification, PQQ, iron acquisition, ubiquinone biosynthesis

## Abstract

Bacteria have evolved multiple strategies to sense and respond to the availability of inorganic reduced sulfur compounds such as thiosulfate. In *Hyphomicrobium denitrificans*, an obligately chemoorganoheterotrophic Alphaproteobacterium, the use of thiosulfate as a supplemental electron donor is regulated by two homologous sulfane-sulfur-responsive ArsR-type transcriptional repressors, sHdrR and SoxR. Here, we provide information on the distribution and phylogeny of sHdrR, the relevance of its two conserved cysteines i*n vivo*, and identify the genes controlled by SoxR and sHdrR not only by targeted qRT-PCR but also by global RNA-Seq-based analyses of regulator-deficient mutant strains.The absence of sHdrR and SoxR affected 165 and 170 genes, respectively, with 138 genes overlapping. SoxR affects the *sox* genes for periplasmic thiosulfate oxidation and sulfane sulfur import into the cytoplasm, as well as the *lip-shdr-lbpA* genes encoding the cytoplasmic enzymes essential for sulfite formation. sHdrR affects only a subset of these genes. The transcription of *sox* genes remains unaltered in its absence. sHdrR and SoxR act cooperatively, possibly involving heterodimer formation, and their activity also involves interaction with other transcriptional regulators. Most importantly, sHdrR/SoxR regulation extends far beyond sulfur oxidation and deeply affects anaerobic metabolism, particularly denitrification in *H. denitrificans*.
