## Supplementary material for "In *Hyphomicrobium denitrificans* two related sulfane-sulfur responsive transcriptional repressors regulate thiosulfate oxidation and have a deep impact on nitrate respiration and anaerobic biosyntheses": Table with RNAseq data

### Sheet: Tabelle1
	DtsdA + thiosulfate vs. DtsdA			DtsdA DshdrR vs. DtsdA				DtsdA DsoxR vs. DtsdA
gene_id	log2_foldChange	p_value	adj_p_value	log2_foldChange	p_value	adj_p_value	log2_foldChange	p_value	adj_p_value	gene_product
none_0000				1.13529	0.00172641	0.00682285				hypothetical protein
Hden_0042				-1.04564	4.81533e-37	1.54962e-35	-1.19936	1.63071e-47	4.91979e-46	poly(3-hydroxybutyrate) depolymerase
Hden_0086	-1.53792	1.36406e-15	3.33996e-14	-3.52929	1.33867e-51	5.14018e-50	-3.43972	5.34162e-51	1.64085e-49	group II truncated hemoglobin
Hden_0095	-1.67661	2.6952e-65	1.7857e-63	-3.54874	5.54868e-199	4.93394e-197	-3.82727	7.30418e-221	5.87639e-219	HPF/RaiA family ribosome-associated protein
Hden_0096	-1.71241	1.75164e-104	1.55758e-102	-4.65508	0	0	-4.79661	0	0	zinc-dependent alcohol dehydrogenase family protein
Hden_0097	-1.65047	3.83783e-44	1.85258e-42	-3.75847	1.34466e-136	8.41411e-135	-3.83456	1.44503e-142	8.27584e-141	flavin reductase family protein
Hden_0099	-1.0741	7.23537e-14	1.59793e-12	-3.05854	3.2264e-60	1.32951e-58	-3.08634	1.98144e-62	6.83192e-61	PAS domain-containing protein
Hden_0136				1.1798	0.0290964	0.0769905				hypothetical protein
Hden_0138	-1.11886	0.00213264	0.00953199							hypothetical protein
Hden_0174							-1.93673	0.00075656	0.00332002	hypothetical protein
Hden_0328				-1.47011	8.76968e-51	3.29253e-49	-1.32525	8.80018e-44	2.58572e-42	hypothetical protein
Hden_0432	-1.51329	0.0750246	0.171521							hypothetical protein
Hden_0441	2.59393	0.00490968	0.0191387	2.70116	0.00283843	0.0105168				glycosyltransferase
Hden_0444	1.06648	0.00644393	0.0239802							glycosyltransferase family 4 protein
Hden_0457	2.21762	3.20815e-06	2.98901e-05	1.20434	0.0338725	0.0867085	1.19314	0.0565182	0.132346	hypothetical protein
Hden_0460	1.27357	1.96764e-21	6.04423e-20							DUF983 domain-containing protein
Hden_0508				-2.07342	6.96142e-40	2.30614e-38	-2.53514	4.57432e-53	1.45817e-51	cupin domain-containing protein
Hden_0509				-1.64028	2.54537e-46	9.24819e-45	-2.07087	9.48794e-68	3.44728e-66	SPW repeat protein
Hden_0510				-2.24313	1.11528e-184	8.56484e-183	-2.31888	5.2713e-197	3.71078e-195	ferredoxin--NADP reductase
Hden_0523	1.38149	7.20566e-05	0.000498933	1.16995	1.05654e-61	4.46255e-60				zf-HC2 domain-containing protein
Hden_0525	1.16647	8.70054e-06	7.4617e-05	1.97241	6.6625e-186	5.36014e-184				catalase family peroxidase
Hden_0532							1.45149	3.47404e-95	1.58632e-93	ABC transporter substrate-binding protein
Hden_0540							2.20441	1.26845e-228	1.04539e-226	TonB-dependent heme receptor
Hden_0541				1.59226	2.57703e-75	1.24397e-73	1.78864	1.14554e-94	5.16106e-93	Heme degrading monooxygenase HmoA
Hden_0542				1.49479	2.40114e-101	1.35224e-99	1.67943	3.40728e-128	1.88741e-126	TonB family protein
Hden_0547				-2.44101	1.77127e-10	2.12994e-09	-2.51615	7.80289e-11	9.69337e-10	FmdE family protein
Hden_0550				-1.22766	0.0454677	0.110529				urate hydroxylase PuuD
Hden_0551				-1.46762	3.24946e-07	2.75187e-06	-1.23887	6.21101e-06	4.17236e-05	pyrroloquinoline quinone biosynthesis protein PqqE
Hden_0552				-2.43201	1.8476e-08	1.84161e-07	-2.39398	7.97183e-09	8.08913e-08	pyrroloquinoline quinone biosynthesis peptide chaperone PqqD
Hden_0553				-1.6398	1.68752e-07	1.47341e-06	-2.10993	1.60289e-10	1.9071e-09	pyrroloquinoline quinone precursor peptide PqqA
Hden_0554	-1.36757	8.24843e-14	1.80983e-12	-4.15859	7.59522e-57	2.98422e-55	-3.88947	4.12381e-55	1.32708e-53	beta-ketoacyl-ACP synthase, FabF
Hden_0555	-1.39471	1.84352e-28	6.69811e-27	-4.809	2.26003e-126	1.38848e-124	-4.14208	5.68096e-117	2.86507e-115	beta-ketoacyl-ACP synthase, FabF
Hden_0556	-1.43985	1.57843e-36	7.0178e-35	-6.99183	2.76227e-199	2.52263e-197	-6.38387	2.08654e-199	1.56676e-197	zinc-binding dehydrogenase, putative enoyl-ACP reductase FabI function
Hden_0557	-1.17447	9.49015e-28	3.3755e-26	-6.40636	2.26085e-185	1.77661e-183	-7.19384	2.48202e-199	1.82321e-197	beta-ketoacyl-ACP synthase, FabF
Hden_0558	-1.3901	2.02697e-53	1.12281e-51	-5.95582	2.98159e-291	3.47406e-289	-6.63666	2.46E-315	2.87E-313	beta-ketoacyl-ACP synthase, FabF
Hden_0559	-1.54409	1.20782e-70	8.68344e-69	-7.50073	0	0	-7.95635	0	0	beta-hydroxyacyl-ACP dehydratase, FabZ
Hden_0560	-1.69736	1.87976e-119	1.92476e-117	-8.40833	0	0	-9.4631	0	0	acyl carrier protein
Hden_0561	-1.81867	4.85199e-128	5.28866e-126	-8.04923	0	0	-8.91201	0	0	3-oxoacyl-ACP reductase, FabG
Hden_0562	-1.36175	1.21717e-83	9.34735e-82	-4.71423	0	0	-5.30056	0	0	HAD-IIIC family phosphatase, putative involvement in methoxymalonyl-ACP biosynthesis, FkbH-like protein
Hden_0563				-2.19858	8.57276e-61	3.57622e-59	-2.32803	2.33873e-67	8.31849e-66	acyl carrier protein
Hden_0564				-4.34341	7.65911e-15	1.36932e-13	-2.19025	2.77467e-08	2.67874e-07	UbiX family flavin prenyltransferase
Hden_0565				-3.87793	2.14775e-18	4.5932e-17	-4.90696	3.66052e-23	8.30127e-22	UbiD family decarboxylase
Hden_0566				-3.81676	1.58708e-45	5.5862e-44	-4.4371	5.26443e-53	1.66248e-51	UbiT ubiquinone biosynthesis accessory factor UbiT, SCP2 sterol-binding domain-containing protein
Hden_0567	-1.01919	5.70562e-09	8.10054e-08	-3.77557	7.80677e-46	2.80628e-44	-5.18126	4.80743e-59	1.62443e-57	O2-independent ubiquinone biosynthesis protein UbiU
Hden_0568	-1.08015	9.50572e-07	9.79263e-06	-3.5809	1.12655e-29	3.3687e-28	-3.22239	1.79328e-27	4.45552e-26	O2-independent ubiquinone biosynthesis protein UbiV
Hden_0569				-2.57723	9.15123e-52	3.55425e-50	-2.43774	1.61978e-49	4.93083e-48	cytochrome P450
Hden_0570	-1.34605	3.58453e-44	1.75538e-42	-3.42538	9.86608e-164	7.09308e-162	-2.86057	5.68047e-136	3.19905e-134	cyclic nucleotide-binding domain-containing protein, transcriptional regulator Crp/Fnr family
Hden_0571				-1.24675	9.02993e-14	1.47402e-12	-1.2826	1.06015e-14	1.75601e-13	DUF2478 domain-containing protein
Hden_0572	-1.52636	5.98201e-20	1.72763e-18	-3.37139	4.98451e-57	1.98149e-55	-4.57453	7.18335e-77	2.85559e-75	hypothetical protein
Hden_0573	-1.02809	2.07044e-26	7.2124e-25	-4.79232	3.45644e-188	2.84861e-186	-4.39691	4.81915e-183	3.19292e-181	4Fe-4S binding protein
Hden_0574	-1.38216	3.69635e-47	1.92153e-45	-4.97879	1.17057e-253	1.19859e-251	-4.96023	3.02089e-259	2.75881e-257	cupredoxin domain-containing protein
Hden_0575	-1.43893	6.50844e-99	5.498e-97	-5.72623	0	0	-6.16556	0	0	FtrA, periplasmic iron binding protein
Hden_0576	-1.62384	1.37661e-97	1.13452e-95	-4.54825	0	0	-4.63557	0	0	HemN, oxygen-independent coproporphyrinogen III oxidase
Hden_0579				-1.2412	0.00994591	0.031497				NorE
Hden_0581	-1.4654	1.69039e-18	4.68183e-17	-3.88022	1.31819e-65	5.78464e-64	-3.9115	1.04599e-67	3.76001e-66	Nitric oxide reductase subunit C, NorC
Hden_0582				-2.49477	2.10164e-96	1.14539e-94	-2.21886	1.36002e-84	5.74438e-83	Nitric oxide reductase subunit B, NorB
Hden_0583				-1.33492	7.42284e-28	2.16222e-26	-1.14315	3.1299e-22	6.91237e-21	Nitric oxide reductase NorQ protein
Hden_0584				-1.04021	2.43965e-07	2.10296e-06	-1.1298	2.00739e-08	1.97179e-07	Nitric oxide reductase NorD protein, VWA domain-containing protein
Hden_0585				-1.11689	9.16276e-10	1.04952e-08	-1.36518	2.9802e-13	4.51575e-12	Cytochrome c, hypothetical protein
Hden_0587				-1.41019	1.12981e-65	5.02321e-64	-1.57527	4.60166e-80	1.85107e-78	DUF2946 domain-containing protein
Hden_0589	-1.16955	1.48545e-10	2.47258e-09	-2.92891	3.67505e-37	1.19404e-35	-2.8679	4.80159e-37	1.38671e-35	hypothetical protein
Hden_0590	-1.00814	1.98281e-05	0.000155451	-1.9925	1.48074e-13	2.33804e-12	-1.69202	3.26652e-11	4.19679e-10	NnrS family protein
Hden_0591	-1.37432	1.01559e-53	5.9167e-52	-2.2291	5.05512e-112	2.99671e-110	-2.40426	4.25377e-127	2.3183e-125	Copper-containing nitrite reductase apoprotein NirK
Hden_0592	-1.30735	1.26465e-30	4.91177e-29	-4.58322	2.45271e-160	1.69137e-158	-4.57026	2.01483e-164	1.23784e-162	host attachment family protein
Hden_0594				1.37772	1.81539e-20	4.23048e-19	1.25769	3.8045e-17	7.34595e-16	helix-turn-helix domain-containing protein
Hden_0595	-1.38486	1.99598e-99	1.72933e-97	-4.53068	0	0	-4.76591	0	0	helix-turn-helix domain-containing protein
Hden_0596				-1.69457	1.19139e-18	2.59722e-17	-1.94898	3.2431e-23	7.40435e-22	PAS domain-containing protein
Hden_0597				-3.74988	2.82649e-153	1.83667e-151	-3.77646	4.45097e-158	2.63857e-156	Signal transduction histidine kinase, nitrite/nitrate specific Nar
Hden_0598				-4.01422	4.81828e-89	2.50477e-87	-4.08947	7.75592e-93	3.44832e-91	two-component system response regulator NarL
Hden_0599				-2.43056	1.4804e-15	2.7485e-14	-2.06611	6.28802e-13	9.4432e-12	heme anaerobic degradation radical SAM methyltransferase, anaerobilin synthase ChuW/HutW
Hden_0607				1.51812	4.64235e-32	1.45245e-30	1.96904	7.28948e-58	2.41482e-56	NAD-dependent formate dehydrogenase
Hden_0672				-2.72718	5.67627e-261	6.18714e-259	-2.73897	8.83532e-267	8.78075e-265	TonB-dependent receptor
Hden_0673				-2.70141	3.36833e-162	2.37117e-160	-2.85543	4.33194e-178	2.76182e-176	NitT/TauT family transport system substrate-binding protein, nitrate/sulfonate transport
Hden_0674				-2.20118	2.74532e-41	9.27645e-40	-2.0382	1.06695e-37	3.10795e-36	NitT/TauT family transport system permease prote
Hden_0675				-1.75005	2.04853e-25	5.32459e-24	-1.88565	1.05689e-28	2.68514e-27	NitT/TauT family transport system ATP-binding protein
Hden_0676				-1.51847	1.26002e-18	2.72924e-17	-1.65636	1.0345e-21	2.25522e-20	NnrS family protein, involved in response to NO
Hden_0677				-1.27793	1.1683e-08	1.18907e-07	-1.02558	1.70666e-06	1.27584e-05	NnrS family protein, involved in response to NO
Hden_0678	2.74215	1.58099e-13	3.38113e-12	1.81187	1.62129e-05	0.000102184	2.5414	1.58539e-11	2.13428e-10	hypothetical protein
Hden_0679	3.08635	4.27886e-84	3.36239e-82	1.11528	2.05105e-07	1.78162e-06	3.46746	9.25341e-118	4.81035e-116	DsbA family protein
Hden_0680	3.66583	8.59613e-243	1.45232e-240	1.37979	1.94723e-25	5.10054e-24	3.96423	3.48668e-292	3.68172e-290	Rhd, sulfur transferase domain-containing protein
Hden_0681	4.24353	0	0	2.1096	4.07706e-92	2.18673e-90	4.61056	0	0	SoxT1A, YeeE/YedE family protein
Hden_0683	4.07123	7.46302e-251	1.40097e-248	4.68034	0	0	4.16037	2.73774e-267	2.80328e-265	LipS1, radical SAM protein
Hden_0684	4.09068	4.28338e-157	5.16912e-155	4.12267	7.77057e-160	5.25135e-158	4.11057	3.46551e-160	2.09107e-158	LipT, NAD(P)/FAD-dependent oxidoreductase
Hden_0685	3.98684	0	0	3.97313	0	0	3.90329	0	0	LipS2, radical SAM protein
Hden_0686	4.05786	7.66E-319	1.99E-316	4.21428	0	0	4.00369	2.64E-310	2.9747e-308	Lpl(AB), lipoate--protein ligase family protein
Hden_0687	3.99779	1.22969e-185	1.88869e-183	4.12805	8.20137e-203	7.6979e-201	3.93061	7.46004e-179	4.84759e-177	LipX, GMP synthase - glutamine amidotransferase domain-like protein
Hden_0688	4.30758	1.10E-320	3.11E-318	3.97437	1.46621e-269	1.65144e-267	3.43894	1.60249e-197	1.15208e-195	DsrE3C, DsrE/DsrF/DrsH-like family protein
Hden_0689	4.00831	0	0	3.56003	7.12662e-293	8.91884e-291	3.03427	7.38066e-201	5.66801e-199	sHdrC1
Hden_0690	4.15518	0	0	3.41828	0	0	2.8882	1.01256e-263	9.50401e-262	sHdrB1
Hden_0691	4.26974	0	0	3.54196	0	0	3.0376	1.1733e-247	1.01656e-245	sHdrA
Hden_0692	4.21995	5.22952e-284	1.17804e-281	3.62786	2.29446e-192	1.98794e-190	2.98693	2.01199e-117	1.03008e-115	sHdrH
Hden_0693	3.98093	2.8075e-283	5.92909e-281	3.31546	1.19719e-179	8.98955e-178	2.74879	9.22176e-114	4.51599e-112	sHdrC2
Hden_0694	3.73811	0	0	3.12282	4.04583e-235	3.90596e-233	2.67196	1.04946e-164	6.56688e-163	sHdrB2
Hden_0695	3.38585	1.47929e-173	1.99941e-171	2.98184	3.21304e-124	1.93873e-122	2.38825	2.13869e-71	8.11982e-70	sHdrI
Hden_0696	3.0853	1.80626e-224	2.90636e-222	2.61395	6.50884e-156	4.31243e-154	2.05979	8.51747e-93	3.73773e-91	LbpA2
Hden_0697	2.83577	1.61946e-183	2.37919e-181				2.25433	1.70376e-105	7.99583e-104	cytochrome P450
Hden_0698	2.92569	1.85545e-166	2.32206e-164				2.28718	2.18021e-99	1.00917e-97	TusA family sulfurtransferase
Hden_0699							1.42725	1.99215e-34	5.51761e-33	SoxT1B
Hden_0700							-12.2475	1.26631e-240	1.06972e-238	SoxR
Hden_0701	2.7096	4.73642e-62	3.01969e-60				3.77509	5.49919e-147	3.20375e-145	SoxS, thioredoxin family protein
Hden_0702	2.73979	1.21312e-156	1.41349e-154				3.63531	1.52925e-293	1.66688e-291	sulfur oxidation c-type cytochrome SoxX
Hden_0703	3.14514	3.33505e-263	6.6289e-261				4.10315	0	0	sulfur oxidation c-type cytochrome SoxA
Hden_0704	3.16492	0	0				4.12421	0	0	thiosulfate oxidation carrier protein SoxY
Hden_0705	3.13066	1.59692e-247	2.83999e-245				4.06364	0	0	thiosulfate oxidation carrier complex protein SoxZ
Hden_0706	2.86496	0	0				3.85801	0	0	thiosulfohydrolase SoxB
Hden_0719	1.47789	3.30771e-42	1.55233e-40							TIGR01244 family sulfur transferase
Hden_0720	1.37163	9.36503e-29	3.51605e-27							sulfite exporter TauE/SafE family protein
Hden_0721	1.5804	2.58528e-38	1.16476e-36							MBL fold metallo-hydrolase
Hden_0722	2.02826	1.02788e-12	2.04305e-11				1.369	8.12813e-06	5.35195e-05	response regulator transcription factor
Hden_0723	2.40964	1.61147e-172	2.09429e-170							hypothetical protein
Hden_0724	1.48684	2.08545e-15	5.03339e-14							substrate-binding domain-containing protein
Hden_0728	1.04427	6.77811e-33	2.75943e-31							hypothetical protein
Hden_0729	1.42156	6.37019e-35	2.7596e-33							hypothetical protein
Hden_0730	1.99653	6.41631e-105	5.85965e-103							NAD(P)H-dependent oxidoreductase
Hden_0731	1.49399	3.20238e-85	2.57639e-83							peroxiredoxin
Hden_0732	2.06212	5.43245e-182	7.64844e-180							fatty acid desaturase
Hden_0733	2.18081	1.52793e-137	1.72096e-135							group 1 truncated hemoglobin
Hden_0734	2.05833	5.70265e-111	5.35258e-109							2Fe-2S iron-sulfur cluster binding domain-containing protein
Hden_0735	1.66586	1.19276e-53	6.71723e-52							transcriptional repressor
Hden_0737	1.72331	3.97146e-59	2.39635e-57							alpha/beta fold hydrolase
Hden_0738	2.58129	2.10232e-24	6.83051e-23	1.15917	0.000338401	0.00163328	1.12535	0.00053587	0.00243374	hypothetical protein
Hden_0739	1.70039	5.66832e-21	1.69498e-19							flavin reductase family protein
Hden_0742	1.94526	2.72123e-76	1.99892e-74							SCO family protein
Hden_0743	2.87965	0	0							selenium-binding protein
Hden_0748	1.01845	3.91349e-05	0.000284993							cell envelope integrity protein TolA
Hden_0759				-1.08333	3.0893e-23	7.61953e-22				SufS family cysteine desulfurase
Hden_0783	1.29892	4.86504e-51	2.65145e-49							PQQ-binding-like beta-propeller repeat protein
Hden_0784	1.48825	5.40407e-50	2.89847e-48							thiamine pyrophosphate-dependent dehydrogenase E1 component subunit alpha
Hden_0785	1.2856	3.49335e-61	2.18593e-59							alpha-ketoacid dehydrogenase subunit beta
Hden_0786	1.22143	4.78464e-56	2.83637e-54							acetoin dehydrogenase dihydrolipoyllysine-residue acetyltransferase subunit
Hden_0788	1.37099	3.39562e-06	3.13492e-05							thiazole synthase
Hden_0791	1.22004	9.78855e-21	2.87613e-19							dihydrolipoyl dehydrogenase
Hden_0792	1.20142	1.2934e-64	8.40459e-63							hypothetical protein
Hden_0796	1.08123	6.8961e-30	2.61819e-28							methanol/ethanol family PQQ-dependent dehydrogenase
Hden_0802							1.27501	3.01098e-06	2.14192e-05	DUF3734 domain-containing protein
Hden_0834	9.03884	0	0	1.88927	2.61782e-51	9.93891e-50				YeiH family protein, sulfite export
Hden_0835	6.03487	0	0							YeiE, sulfite-sensing LysR family transcriptional regulator
Hden_0874				1.83976	4.42395e-47	1.62484e-45	1.81933	1.73568e-46	5.19015e-45	hemin uptake protein HemP
Hden_0875				1.38682	8.53345e-64	3.64994e-62	1.51406	2.689e-75	1.05653e-73	Heme degrading monooxygenase HmoA
Hden_0876				1.4272	3.61903e-101	2.00471e-99	1.52692	4.03533e-115	2.0052e-113	heme utilization cystosolic carrier protein HutX
Hden_0877				1.47041	4.62676e-107	2.6498e-105	1.5691	1.44539e-121	7.6312e-120	Heme transport system substrate-binding protein ChuT
Hden_0878				1.45334	2.66641e-83	1.36512e-81	1.49546	1.94212e-88	8.30686e-87	Heme transport system permease protein ChuU
Hden_0879				1.42234	2.40898e-66	1.08533e-64	1.39961	1.839e-64	6.4729e-63	Heme transport system ATP-binding protein, HmuV
Hden_0914	2.69167	0.00282906	0.0120096	2.38579	0.0144299	0.0426959				hypothetical protein
Hden_0922				-1.61828	3.46532e-10	4.05167e-09	-2.31768	6.0633e-17	1.15751e-15	VOC family protein
Hden_0924				-3.47407	0	0	-3.54533	0	0	porin
Hden_0925	-1.33838	2.22781e-59	1.36868e-57	-6.04325	0	0	-5.71845	0	0	NarK, nitrate/nitrite antiporter
Hden_0926				-2.71986	3.27178e-139	2.08592e-137	-2.48513	2.18049e-126	1.1695e-124	nitrate reductase subunit alpha
Hden_0928							-1.08718	1.83015e-05	0.000111626	nitrate reductase molybdenum cofactor assembly chaperone
Hden_0950							-1.06967	1.00575e-55	3.26774e-54	vitamin B12-dependent ribonucleotide reductase
Hden_0959				-1.21885	7.33808e-70	3.39663e-68	-1.32116	1.83199e-81	7.54915e-80	5-aminolevulinate synthase
Hden_0976	-1.16829	1.44289e-39	6.58855e-38							gamma-glutamyl-gamma-aminobutyrate hydrolase family protein
Hden_0990				1.004	0.000191807	0.00100018				hypothetical protein
Hden_1046	-2.60325	4.68028e-289	1.12962e-286	-1.36608	4.26268e-91	2.25056e-89	-2.00018	1.6805e-183	1.13568e-181	Sulfate adenylyltransferase subunit CysN
Hden_1047	-1.50561	1.80932e-70	1.24769e-68				-1.23037	3.29195e-52	1.02995e-50	sulfate adenylyltransferase subunit CysD
Hden_1054				-2.53583	1.05777e-77	5.18003e-76	-2.64099	1.18606e-83	4.94777e-82	cytochrome c
Hden_1055	-1.18712	2.15747e-44	1.08807e-42	-6.59386	0	0	-7.0601	0	0	cytochrome c-550 domain protein
Hden_1114	1.62367	0.0113876	0.0383635	1.22527	0.0851016	0.180061	1.32933	0.0580866	0.135082	hypothetical protein
Hden_1119				-1.17107	0.0483595	0.116138				phage tail tape measure protein
Hden_1133	1.45202	4.60392e-115	4.57549e-113							Do family serine endopeptidase
Hden_1171							-1.02693	0.00219695	0.00851318	hypothetical protein
Hden_1235				1.04248	0.00130889	0.00536422				phage GP46 family protein
Hden_1331				1.16185	2.48317e-44	8.65012e-43	1.34298	8.61841e-61	2.94158e-59	TonB-dependent siderophore receptor
Hden_1332							1.15715	1.21288e-30	3.12849e-29	PepSY domain-containing protein
Hden_1333							1.1706	4.86022e-05	0.000274627	hypothetical protein
Hden_1416							1.00676	2.99998e-45	8.89206e-44	hypothetical protein
Hden_1432				1.17893	7.86721e-06	5.26402e-05				DUF3307 domain-containing protein
Hden_1483							-1.05773	6.39125e-37	1.83017e-35	cytochrome c family protein
Hden_1491	-1.62915	7.9522e-122	8.39703e-120				-1.20746	1.29944e-70	4.82508e-69	NADPH-dependent assimilatory sulfite reductase hemoprotein subunit
Hden_1509	1.10773	0.0608006	0.146634							metal-sensitive transcriptional regulator
Hden_1518				1.19133	0.000781517	0.00344295				hypothetical protein
Hden_1773	-1.00873	5.36782e-13	1.09926e-11	-1.67804	1.68642e-27	4.87045e-26	-1.87787	6.16427e-33	1.66633e-31	radical SAM protein
Hden_1841	-1.05682	4.23724e-33	1.76761e-31	-3.29979	2.28824e-260	2.41624e-258	-3.33412	2.26146e-265	2.18327e-263	universal stress protein
Hden_1876				-4.53689	1.87736e-191	1.5859e-189	-4.73483	3.60377e-203	2.83189e-201	hypothetical protein
Hden_1879							-1.29396	2.13556e-18	4.34703e-17	ABC transporter permease
Hden_1880				-1.119	1.27059e-20	3.00232e-19	-1.10262	2.03459e-20	4.35119e-19	ABC transporter ATP-binding protein
Hden_1881				-1.70698	4.08801e-60	1.66426e-58	-1.91221	3.45459e-73	1.32649e-71	nitrous oxide reductase family maturation protein NosD
Hden_1882				-2.94896	0	0	-2.9941	0	0	TAT-dependent nitrous-oxide reductase
Hden_1883				-4.76065	0	0	-5.0082	0	0	NosR/NirI family protein
Hden_1884				-1.98037	5.86369e-67	2.67749e-65	-2.01885	5.87586e-70	2.1581e-68	ferritin family protein
Hden_1937							-1.0567	9.89479e-56	3.24607e-54	NADH-quinone oxidoreductase subunit NuoF
Hden_1967	1.44593	0.00395327	0.0159025							hypothetical protein
Hden_2042				-1.4114	4.19412e-18	8.74811e-17	-1.18939	3.7802e-14	6.17067e-13	sulfite exporter TauE/SafE family protein
Hden_2044				-2.81722	3.48403e-111	2.02975e-109	-2.72943	1.07846e-107	5.2059e-106	cadmium-translocating P-type ATPase
Hden_2045				-3.22709	2.83832e-248	2.82078e-246	-3.2272	6.38598e-254	5.67848e-252	FixH family protein
Hden_2046				-3.812	0	0	-3.9607	0	0	cytochrome c oxidase accessory protein CcoG
Hden_2047	-1.13599	1.05279e-53	6.02946e-52	-6.13749	0	0	-6.41255	0	0	cytochrome-c oxidase%2C cbb3-type subunit III
Hden_2048	-1.20983	4.62589e-41	2.14122e-39	-6.58376	0	0	-7.45494	0	0	cbb3-type cytochrome c oxidase subunit 3
Hden_2049	-1.14284	1.2055e-67	8.14677e-66	-6.57221	0	0	-7.19447	0	0	cytochrome-c oxidase%2C cbb3-type subunit II
Hden_2050	-1.26399	3.47024e-78	2.60577e-76	-6.87884	0	0	-7.51845	0	0	cytochrome-c oxidase%2C cbb3-type subunit I
Hden_2084				2.03989	3.61405e-171	2.65475e-169	2.18755	2.3824e-196	1.64288e-194	pseudoazurin
Hden_2058	1.16541	0.0234904	0.0690209							isocitrate lyase
Hden_2136	-1.29218	1.25671e-23	3.96861e-22	-1.93612	5.42175e-43	1.85051e-41	-1.38137	1.54807e-26	3.79053e-25	DHA2 family efflux MFS transporter permease subunit
Hden_2164	1.00727	0.0310096	0.0860273				1.61081	0.000105254	0.000557237	AraC family transcriptional regulator
Hden_2177	-1.11518	1.20633e-47	6.36904e-46	-5.59704	0	0	-5.50365	0	0	Crp/Fnr family transcriptional regulator
Hden_2272	-1.03837	9.08424e-06	7.75143e-05	-2.47741	1.99398e-17	3.98678e-16	-1.85826	9.56734e-13	1.39948e-11	membrane protein
Hden_2373	1.17861	0.00347083	0.0142329							DUF4118 domain-containing protein
Hden_2274				-1.47225	2.54662e-18	5.41196e-17	-1.35587	2.98423e-16	5.51023e-15	NnrS family protein
Hden_2281				-1.10753	1.19327e-05	7.78389e-05				HD domain-containing protein
Hden_2359				1.04257	1.63891e-31	5.08062e-30				aminotransferase class V-fold PLP-dependent enzyme
Hden_2394	-2.76213	5.63315e-08	7.02377e-07							lysozyme inhibitor LprI family protein
Hden_2458	2.96979	0.0125144	0.0415529	2.66612	0.0406095	0.10043	3.28174	0.00206227	0.00806528	hypothetical protein
Hden_2475	1.97144	2.80492e-25	9.57357e-24							PsiF family protein
Hden_2517							1.31408	2.52272e-08	2.44249e-07	hypothetical protein
Hden_2518				1.45118	2.71148e-83	1.36748e-81	1.51349	3.28848e-91	1.42459e-89	catalase
Hden_2542	2.20889	4.33586e-05	0.000313723	1.10216	0.0991251	0.201288				class I SAM-dependent methyltransferase
Hden_2565	1.13323	3.45642e-36	1.51679e-34							Spy/CpxP family protein refolding chaperone
Hden_2596				-1.44729	3.37256e-09	3.65252e-08	-1.34093	1.9365e-08	1.90771e-07	alpha/beta fold hydrolase
Hden_2599				1.34439	1.39481e-64	6.04239e-63	1.20695	5.42951e-52	1.68315e-50	hypothetical protein
Hden_2615				-3.44908	4.08953e-71	1.91924e-69	-3.09875	4.48613e-64	1.56274e-62	hypothetical protein
Hden_2684	1.21729	1.06248e-16	2.69934e-15	1.20429	2.63301e-16	4.94275e-15				hypothetical protein
Hden_2747				1.08718	1.58237e-59	6.36529e-58	1.22189	3.55821e-75	1.38198e-73	acyl CoA:acetate/3-ketoacid CoA transferase
Hden_2748				1.6642	0.000776237	0.00342416	1.80566	0.000238547	0.00115979	c-type cytochrome
Hden_2786	2.0379	4.69089e-28	1.68623e-26							hypothetical protein
Hden_2822	1.88425	0.00200949	0.00901733							efflux RND transporter periplasmic adaptor subunit
Hden_2827	-1.54627	5.86734e-113	5.6645e-111	-5.33551	0	0	-5.35499	0	0	ferric reductase-like transmembrane domain-containing protein
Hden_2908				1.21936	7.41356e-82	3.68388e-80	1.2118	6.04287e-81	2.4601e-79	cytochrome c oxidase subunit II
Hden_2910				-1.12769	7.43739e-27	2.04317e-25	-1.33392	7.92158e-36	2.24933e-34	hypothetical protein
Hden_2931	1.90934	2.10848e-06	2.02979e-05	1.05425	0.022311	0.0611425	1.54742	0.000220366	0.00108387	potassium-transporting ATPase subunit KdpA
Hden_2933	1.06878	0.0398156	0.104535							potassium-transporting ATPase subunit KdpC
Hden_2938	1.09481	0.000956906	0.00477416							formylglycine-generating enzyme family protein
Hden_2944							1.00496	0.0513179	0.122373	DUF3302 domain-containing protein
Hden_2956	1.47841	0.015717	0.0501962							hypothetical protein
Hden_2958	1.0438	0.0202082	0.061406							glycoside hydrolase family 108 protein
Hden_2965	1.17803	0.0704105	0.163629	1.26993	0.0486344	0.116647				hypothetical protein
Hden_2982				1.2329	0.0666308	0.149301				hypothetical protein
Hden_3015				1.14894	0.00642639	0.021912				DNA cytosine methyltransferase
Hden_3020				1.43223	0.0128902	0.0388583				hypothetical protein
Hden_3022							1.709	0.0344174	0.0887081	hypothetical protein
Hden_3023	1.65093	0.00423827	0.0169481							hypothetical protein
Hden_3040	1.20374	1.04366e-11	1.99238e-10							hypothetical protein
Hden_3135							-1.03854	1.44675e-05	8.96987e-05	circularly permuted type 2 ATP-grasp protein
Hden_3139	1.74472	1.29978e-70	9.1499e-69							hypothetical protein
Hden_3142				1.07202	1.52802e-14	2.67523e-13	1.09498	2.30152e-15	3.94764e-14	FHA domain-containing protein
Hden_3198				1.02557	7.89196e-46	2.80705e-44	1.15848	1.40419e-58	4.69778e-57	YceI family protein
Hden_3199				1.20778	2.68426e-21	6.38741e-20	1.4012	1.03779e-29	2.65658e-28	cytochrome b
Hden_3200				3.12973	4.78972e-300	6.2248e-298	3.39355	0	0	hypothetical protein
Hden_3201				2.86293	3.78857e-292	4.57199e-290	3.31993	0	0	hypothetical protein
Hden_3202				2.66638	9.24957e-73	4.40201e-71	3.14647	7.56292e-106	3.59931e-104	hemin uptake protein HemP
Hden_3436							-1.18033	0.0254463	0.0695656	response regulator
Hden_3444				1.13236	0.00350295	0.012592				hypothetical protein
Hden_3465	1.12152	7.99813e-12	1.53555e-10							hypothetical protein
Hden_3518				1.12203	5.5478e-50	2.06e-48	1.34285	2.84433e-71	1.06789e-69	hypothetical protein
Hden_3539				1.08202	3.4742e-17	6.8651e-16	1.26087	7.3069e-23	1.62434e-21	cupredoxin domain-containing protein
Hden_R0029				1.14716	1.2098e-17	2.46259e-16	1.00294	9.94036e-14	1.58436e-12
Hden_R0052	1.31096	6.6862e-05	0.000465828	1.30514	8.35957e-05	0.00047
none_0000	1.7984	3.66705e-25	1.2391e-23							DUF1488 family protein
